# Loss-of-Function RUP-Variants Influence Ubiquitin-Proteasome System and Enhance Carotenoid and Folate Levels in Tomato

**DOI:** 10.1101/2025.04.17.649262

**Authors:** Chaitanya Charakana, Suresh Kumar Gupta, Anusha Sunkum, Satyavathi Valluri, Jayram Bagri, Kamal Tyagi, Rakesh Kumar, Hymavathi Salava, Himabindu Vasuki Kilambi, Venkataramana Sivapuram, Rameshwar Sharma, Yellamaraju Sreelakshmi

**Author notes:** **Corresponding authors:** (R. Sharma); (Y. Sreelakshmi). **Author’s E-mails:** (CC); (SKG); (AS); (SV); (JB); (KT); (RK); (HS); (HVK); (VS). Equal contribution 2^nd^ Author (Suresh Kumar Gupta, Anusha Sunkum). Equal contribution 5^th^ Author (Kamal Tyagi, Rakesh Kumar, Hymavathi Salava). **Permanent address:**. Department of Life Science, School of Life Sciences, Central University of Karnataka, Kalaburagi, Karnataka, 585367 (Rakesh Kumar). School of Biological Sciences, National Institute of Science Education and Research, PO Bhimpur-Padanpur, 752050, Odisha, India.

## Abstract

REPRESSOR OF UV-B PHOTOMORPHOGENESIS (RUP) negatively regulates UV- B signalling, yet its broader physiological roles in crop plants remain largely unexplored. We compared two tomato accessions bearing truncated RUP proteins—*rup-1* and *rup-2* (*rup-* variants)—with the cultivar Arka Vikas (AV), which harbours the native RUP protein. Seedlings of *rup*-variants exhibited enhanced tolerance to supplemental UV-B light. Red ripe (RR) fruits of *rup*-variants showed significantly elevated carotenoid and folate levels compared to AV. Introgression of *rup*-variants into AV confirmed that the increased carotenoid accumulation is genetically linked to RUP truncation. Metabolomic profiling of *rup*-variants revealed a substantial shift in primary metabolic homeostasis, particularly at the breaker stage, marked by a pronounced reduction in sugars and amino acids. Proteomic analyses of *rup*- variants across ripening stages identified that a significant proportion of differentially expressed proteins belonged to chaperones and ubiquitin-proteasome system (UPS). Upregulation of four key enzymes in the carotenoid biosynthesis pathway likely contributed to increased lycopene content in *rup*-variants. Elevated folate levels in *rup*-variants were associated with the upregulation of folate biosynthesis and C1 metabolism enzymes. Despite widespread metabolic reprogramming in *rup*-variants, hormonal regulatory pathways remained largely unaltered. Our results suggest that RUP modulates metabolic pathways during fruit ripening, and its loss triggers metabolic reprogramming associated with elevated folate/carotenoid levels.
