## Supplementary material for "Loss-of-Function RUP-Variants Influence Ubiquitin-Proteasome System and Enhance Carotenoid and Folate Levels in Tomato": Dataset S1

### Sheet: Carotenoids-AV, Rup and RNAi
Dataset S1. Carotenoids determination, in rup-variants and during back crossing with AV.
	AV	rup-1	rup-2	rup-3	rup-4	RNAi COP1LIKE A	RNAi COP1LIKE B
Carotenoids (µg/gm FW)	45.11 ± 0.37	97.25 ± 5.85**	103.61 ± 2.48**	98 ± 5.31**	78.5 ±1.44**	60.32 ± 0.47**	72.03 ± 2.55**

### Sheet: BC1F2 carotenoids
Plant	Lycopene (µg/g FW)	Phytoene (µg/g FW)	Leutin (µg/g FW)	β -carotene (µg/g FW)	Total carotenoid (µg/g FW)	Fold Change
AV	47.85	17.262	1.34244	2.76639	69.2208	1-fold
BC1F2 (rup-1/rup-1) ( 1-14-1)	85.2687	28.0698	3.02478	4.0623	120.426
BC1F2 (rup-1/rup-1) ( 1-14-2)	84.5427	28.013	2.83899	5.31729	120.712
BC1F2 (rup-1/rup-1) ( 1-14-3)	85.6432	16.9059	4.68646	5.04108	112.277
BC1F2 (rup-1/rup-1) ( 1-14-4)	73.9094	17.2745	5.13183	5.016	101.332
BC1F2 (rup-1/rup-1) ( 1-14-5)	112.683	34.6615	3.75969	6.98478	158.089
BC1F2 (rup-1/rup-1) (1-14-6)	99.7036	20.1729	3.41385	4.78863	128.079
BC1F2 (rup-1/rup-1) ( 1-14-7)	74.5935	20.394	2.81919	4.92888	102.736
BC1F2 (rup-1/rup-1) ( 1-14-8)	81.7096	18.2975	2.77629	5.64894	108.432
BC1F2 (rup-1/rup-1) ( 1-14-9)	76.6475	34.98	2.21595	2.18163	116.025
Average	86.078	24.3077	3.40745	4.8855	118.679	1.71449
				Standard Deviation	17.1642
				Standard error	5.72139	0.0826542
Plant	Lycopene (µg/g FW)	Phytoene (µg/g FW)	Leutin (µg/g FW)	β -carotene (µg/g FW)	Total carotenoid (µg/g FW)	Fold Change
AV	57.7831	24.7538	1.42706	4.45356	88.4175	1
BC1F2 (rup-2/rup-2) (29_1_1)	116.053	64.3918	0.818687	8.43877	189.703
BC1F2 (rup-2/rup-2) (29_1_2)	116.171	69.9724	0.819356	8.93938	195.903
BC1F2 (rup-2/rup-2) (29_1_1)	97.6727	51.6265	0.84928	5.88975	156.038
BC1F2 (rup-2/rup-2) (29_1_2)	89.8521	58.9344	0.869863	6.43153	156.088
Average	104.937	61.2313	0.839297	7.42486	174.433	1.97283
				Standard Deviation	21.3621
				Standard error	10.681	0.120802

### Sheet: BC4F2 carotenoids
AV Parent (RUP/RUP)	Phytoene	Phytofluene	Cis-Neurosporene	Lycopene	β-carotene	α carotene	ζ-carotene	Lutein	Total carotenoids	Fold change	3
AV1	51.5805	9.14075	14.8498	45.3345	3.94301	0	0	0.0935084	124.942
AV2	50.0288	7.80471	14.1741	47.4972	4.88598	0	0	1.98337	126.374
AV3	51.7558	10.0759	13.3831	50.2197	3.8293	0	0	2.16238	131.426
AVERAGE	51.1217	9.00711	14.1357	61.8195	4.21943	0	0	1.41308	127.581	1
STDEV	0.950498	1.14146	0.734123	2.44794	0.580045	0	0	1.14629	3.40624
ERROR	0.54877	0.659023	0.423846	1.41332	0.334889	0	0	0.661809	1.96659
rup-1 Parent (rup-1/rup-1)
rup-1 RR-1	112.403	18.6993	3.57329	94.61	4.62499	0	2.48955	3.21087	239.611
rup-1 RR-2	101.329	13.6626	4.93785	102.455	7.11131	0	2.1207	4.42004	236.037
rup-1 RR-3	105.023	17.9225	4.48685	101.551	5.13037	0	2.9456	3.35322	240.412
AVERAGE	106.252	16.7615	4.33266	99.5386	5.62222	0	2.51862	3.66138	238.687	1.87087
STDEV	5.63804	2.71167	0.695227	4.29223	1.31411	0	0.413213	0.660868	2.32955
ERROR	3.25512	1.56558	0.401389	2.47812	0.758703	0	0.238569	0.381552	1.34497
rup-2 Parent (rup-2/rup-2)
rup-2 RR-1	107.047	18.5633	5.70548	104.674	5.50339	0	3.00168	3.76235	248.258
rup-2 RR-2	104.329	19.0741	5.35442	89.4885	4.33037	0	2.62865	2.56118	227.766
rup-2 RR-3	108.178	21.6834	8.52732	126.745	6.39913	0	3.58406	4.31652	279.433
AVERAGE	106.518	19.7736	6.52907	106.969	5.41096	0	3.07147	3.54668	251.819	1.9738
STDEV	1.97811	1.67358	1.73941	18.7339	1.03747	0	0.481511	0.897322	26.0169
ERROR	1.14206	0.966239	1.00425	10.816	0.598986	0	0.278	0.518069	15.0208
BC4F2 homozygous Mutant (rup-1/rup-1)
rup-1 X AV BC4F2 RR39	54.1048	14.0964	16.5482	103.966	5.10463	2.23151	1.57105	5.5231	203.145
rup-1 X AV BC4F2 RR16	71.6794	15.7797	15.8725	98.5625	5.55257	2.0297	2.61767	4.61351	216.708
rup-1 X AV BC4F2 RR2	59.6636	15.3633	13.1844	86.0536	5.47976	1.94113	1.6702	7.32707	190.683
AVERAGE	61.8159	15.0798	15.2017	96.1939	5.37899	2.06745	1.95297	5.82123	203.512	1.59516
STDEV	8.98285	0.876743	1.77939	9.18791	0.240374	0.148825	0.577775	1.38113	13.0161
ERROR	5.18625	0.506188	1.02733	5.30464	0.13878	0.0859239	0.333579	0.797395	7.51485
BC4F2 homozygous Mutant (rup-2/rup-2)
rup-2 X AV BC4F2 RR4	74.2938	13.5441	15.717	90.745	5.96761	1.98235	1.90524	2.70068	206.856
rup-2 X AV BC4F2 RR27	70.4976	10.5273	12.0023	76.7309	4.68298	2.03135	1.66749	2.84759	180.988
rup-2 X AV BC4F2 RR43	69.1211	15.9658	13.8855	81.4849	4.85422	2.14012	1.64896	2.62298	191.724
AVERAGE	71.3042	13.3457	13.8683	82.9869	5.16827	2.05127	1.74057	2.72375	193.189	1.51425
STDEV	2.67904	2.72465	1.8574	7.12676	0.697523	0.0807528	0.142916	0.114072	12.9962
ERROR	1.54674	1.57308	1.07237	4.11464	0.402715	0.0466226	0.0825128	0.0658597	7.50338

### Sheet: BC4F2 Pie diagram data
	Phytoene	Phytofluene	Neurosporene	Lycopene	β-carotene	α carotene	ζ-carotene	Lutein	Total carotenoids
AV (RUP/RUP)	51.1217	9.00711	14.1357	61.8195	4.21943	0	0	1.41308	127.581
rup-1 (rup-1/rup-1)	106.252	16.7615	4.33266	99.5386	5.62222	0	2.51862	3.66138	238.687
rup-2 (rup-2/rup-2)	106.518	19.7736	6.52907	106.969	5.41096	0	3.07147	3.54668	251.819
BC4F2 (rup-1/rup-1)	61.8159	15.0798	15.2017	96.1939	5.37899	2.06745	1.95297	5.82123	203.512
BC4F2 (rup-2/rup-2)	71.3042	13.3457	13.8683	82.9869	5.16827	2.05127	1.74057	2.72375	193.189
							````````````````````````
rup-1 (rup-1/rup-1)								BC4F2 (rup-1/rup-1+I8:M26)
Phytoene	106.252							Phytoene	61.8159
Phytofluene	16.7615							Phytofluene	15.0798
Neurosporene	4.33266							Neurosporene	15.2017
Lycopene	99.5386							Lycopene	96.1939
β-carotene	5.62222							β-carotene	5.37899
α carotene	0							α carotene	2.06745
ζ-carotene	2.51862							ζ-carotene	1.95297
Lutein	3.66138							Lutein	5.82123
rup-2 (rup-2/rup-2)								BC4F2 (rup-2/rup-2)
Phytoene	106.518							Phytoene	71.3042
Phytofluene	19.7736							Phytofluene	13.3457
Neurosporene	6.52907							Neurosporene	13.8683
Lycopene	106.969							Lycopene	82.9869
β-carotene	5.41096							β-carotene	5.16827
α carotene	0							α carotene	2.05127
ζ-carotene	3.07147							ζ-carotene	1.74057
Lutein	3.54668							Lutein	2.72375
AV (RUP/RUP)
Phytoene	51.1217
Phytofluene	9.00711
Neurosporene	14.1357
Lycopene	61.8195
β-carotene	4.21943
α carotene	0
ζ-carotene	0
Lutein	1.41308

### Sheet: Relative levels Backcrosess
BC1F2	Relative level	SE
AV (RUP/RUP)	1	0.00357379
rup-1 (rup-1/rup-1)	1.67401	0.197009
rup-2(rup-2/rup-2)	1.52163	0.0845931
BC1F2 (rup-1/rup-1)	1.71449	0.0769027
BC1F2 (rup-2/rup-2)	1.97283	0.120802
BC4F2	Relative level	SE
AV (RUP/RUP)	1	0.0154
rup-1 (rup-1/rup-1)	1.8709	0.0105
rup-2(rup-2/rup-2)	1.9738	0.1177
BC4F2 (rup-1/rup-1)	1.5952	0.0589
BC4F2 (rup-2/rup-2)	1.5142	0.0588
