## Supplementary material for "Loss-of-Function RUP-Variants Influence Ubiquitin-Proteasome System and Enhance Carotenoid and Folate Levels in Tomato": Dataset S2

### Sheet: Raw data
Dataset 2. List of metabolites identified at MG, BR, and RR stages of Arka Vikas, rup-1, and rup-2 fruits. At each stage, the metabolite profiling was performed from at least three independent fruits.
	Mature-green (MG)									Breaker (BR)									Red ripe (RR)
Compound Name	AV1	AV2	AV3	rup-1 1	rup-1 2	rup-1 3	rup-2 1	rup-2 2	rup-2 3	AV1	AV2	AV3	rup-1 1	rup-1 2	rup-1 3	rup-2 1	rup-2 2	rup-2 3	AV1	AV2	AV3	rup-1 1	rup-1 2	rup-1 3	rup-2 1	rup-2 2	rup-2 3
Sugars
Threonic acid-1,4-lactone	0.0322132	0.000184802	0.0104821	0.019724	0.0383521	0.0182851	0.0243528	0.0265027	0.0468171	0.00846797	0.0279185	0.0363556	0.0148888	0.0108292	0.0126648	0.0224132	0.0220184	0.0225848	0	0	0	0	0	0	0	0	0
Erythritol	0.0278943	0.0446019	0.0662252	0.0314781	0.0309149	0.0263314	0.0258209	0.0364853	0.0306176	0.000266873	0.375539	0.254363	0.0503635	0.0761526	0.0931347	0.221639	0.0950097	0.165444	0.367094	0.247684	0.000202683	0.113172	0.0965797	0.157151	0.213127	0.000189191	0.127834
Threonate	0.033576	0.000180349	0.00982191	0.0313129	0.0691121	0.026943	0.0673018	0.0392117	0.0609505	0.0150858	0.0411308	0.0665446	0.0241335	0.000146242	0.0251308	0.0612526	0.0277372	0.0384084	0.0697506	0.111157	0.0597432	0.121061	0.0390398	0.157996	0.000205752	0.0892841	0.0486938
α-D-Arabinopyranose	0.0355759	0.0461894	0.0459153	0.0295025	0.03806	0.0401745	0.0264204	0.0410408	0.0311196	0	0	0	0	0	0	0	0	0	0.0630929	0.0478538	0.0518616	0.0268172	0.0224879	0.0493589	0.0531905	0.0698885	0.0406201
Gluconate	0.0574198	0.0647119	0.0683521	0.0578716	0.0649427	0.0591712	0.0436945	0.0573005	0.0596205	0	0	0	0	0	0	0	0	0	0.168567	0.124257	0.123469	0.107241	0.101646	0.0847801	0.0960377	0.155713	0.0758295
Xylose	0.166395	0.127079	0.127467	0.0956141	0.119067	0.0977964	0.101335	0.106708	0.143623	0.152073	0.270514	0.271728	0.136519	0.158393	0.150237	0.168458	0.153451	0.182024	0.163366	0.187105	0.117123	0.187196	0.141826	0.110709	0.121868	0.200463	0.104071
Arabinose	0.0566844	0.0295283	0.0304659	0.0229735	0.026624	0.0236629	0.0118056	0.0257366	0.0322998	0.0578755	0.0744443	0.0526865	0.0194551	0.0220934	0.0249027	0.0455363	0.0290957	0.0312497	0.176079	0.20896	0.0854724	0.109051	0.0921658	0.0760966	0.0786698	0.118135	0.059717
Arabinofuranose	0.0513457	0.0534546	0.0512166	0.03132	0.0412983	0.0446832	0.0232595	0.0459557	0.0400136	0	0	0	0	0	0	0	0	0	0.0576881	0.051334	0.0562423	0.0373387	0.029314	0.0639456	0.0530089	0.0708578	0.0443966
Ribose	0.0669774	0.0484026	0.0489079	0.036657	0.0282333	0.0363162	0.0147301	0.0342107	0.0375672	0.000257877	0.000303258	0.809313	0.109758	0.406581	0.365858	0.497147	0.000157634	0.000150783	0.0867767	0.102594	0.130772	0.175635	0.165308	0.129843	0.0922494	0.224845	0.097263
Xylulose	0.0291698	0.0231582	0.0244688	0.0223676	0.0222115	0.0203161	0.00470186	0.0222312	0.0210811	0	0	0	0	0	0	0	0	0	0.0435383	0.0435048	0.0402879	0.0322911	0.0261848	0.0422747	0.0451056	0.0564349	0.0331318
Xylitol	0.278364	0.607471	0.602979	0.47822	0.542523	0.531771	0.000186384	0.535138	0.353012	0	0	0	0	0	0	0	0	0	0.588519	0.37568	0.574879	0.158434	0.120719	0.25733	0.385748	0.554021	0.240651
Ribofuranose	0.194516	0.214106	0.209474	0.151272	0.197408	0.186746	0.105203	0.191322	0.178335	0.447462	0.546045	0.359886	0.106024	0.14103	0.16033	0.210251	0.137353	0.152652	0	0	0	0	0	0	0	0	0
Tagatose	66.3649	87.5617	87.5092	77.5435	86.5347	81.4294	82.1431	90.4706	80.8545	124.353	165.732	155.71	52.1287	83.6812	69.3595	77.4465	77.8347	80.2485	92.5382	80.7327	78.6943	49.9202	56.6001	89.0972	82.0529	93.7128	82.1043
Fructose	63.1693	80.0968	81.9656	72.8971	80.3072	76.2044	74.7306	83.7847	77.7856	74.4132	102.257	94.0591	32.4907	50.2908	41.1652	45.4536	46.2348	47.5489	60.7004	53.582	55.3586	33.4616	38.376	59.165	56.8567	61.5328	55.0738
Glucopyranose	0.470933	0.000187029	0.000160108	5.88809	6.76572	5.56192	0.000165247	5.88535	5.62435	70.5912	92.444	85.5741	28.8334	44.9925	36.1552	39.2206	39.5318	42.3577	0	0	0	0	0	0	0	0	0
Glucose	38.8545	54.0551	49.0164	44.2677	49.055	46.1982	48.5153	54.8002	47.1966	26.3652	34.5023	31.9661	10.7293	16.9065	13.7514	15.3252	15.2932	16.0603	45.8846	39.745	40.3172	23.5397	27.8468	44.23	41.3324	40.2474	38.5572
Mannose	17.8489	24.501	22.235	20.2694	22.3424	21.0824	21.8199	24.9471	21.6461	12.9639	17.3874	15.9095	5.46495	8.3718	6.92513	7.98318	7.93731	8.11388	37.9092	33.188	32.3178	18.9707	22.4727	37.691	33.5574	32.638	33.8732
Galactose	30.3274	31.0962	33.1199	24.6733	26.4889	26.3744	22.5259	27.8629	27.0941	51.8453	70.2949	57.9705	23.4004	27.341	25.1821	37.7731	33.5132	30.8845	39.2704	38.97	38.4686	28.1169	26.1409	41.7091	44.6765	53.7351	30.6731
Hexitol	0.513814	0.533174	0.627728	0.424392	0.456859	0.434446	0.306261	0.439005	0.415602	0.73026	1.16012	0.975923	0.399397	0.264244	0.435752	0.923364	0.647954	0.542959	0.5797	0.617928	0.581609	0.607957	0.459038	0.428462	0.620267	1.21822	0.326378
Galacturonate	0.742716	2.3683	0.554947	5.69607	6.48178	4.56984	0.014855	5.18954	5.96649	0	0	0	0	0	0	0	0	0	0.371962	0.392215	0.400438	0.84173	0.644319	0.708628	0.997371	1.37913	0.554878
Galactonate	0.171338	0.393041	0.341306	0.233441	0.242552	0.241444	0.24902	0.289268	0.294109	0.43366	0.531084	0.633463	0.132331	0.216376	0.245636	0.590346	0.50513	0.3355	0.367323	0.370395	0.397126	0.452242	0.429963	0.321305	0.772216	0.764476	0.304484
Galactarate	0	0	0	0	0	0	0	0	0	0.000260876	0.000299514	0.104967	0.0237843	0.000164297	0.000125132	0.174529	0.117776	0.0730764	0.0202221	0.0496251	0.123687	0.114257	0.129433	0.116069	0.302918	0.000193862	0.0576344
myo-Inositol	2.4364	4.62776	5.60679	3.23618	3.70091	2.96527	3.47388	3.27909	3.82346	6.70628	10.6947	5.65349	1.59737	2.10603	4.4664	7.95704	4.75541	2.74294	7.04961	5.76178	7.49251	4.60144	6.00534	4.30583	6.06566	4.24411	3.65035
Glucose-6-p	0.0278561	0.0487321	0.0713803	0.0392615	0.0663874	0.0370056	0.0686622	0.0473932	0.0596243	0.0873994	0.106092	0.097518	0.0418518	0.0331374	0.0539052	0.0887353	0.0532073	0.0747641	0.0393836	0.0337842	0.049996	0.0465744	0.0546749	0.0391412	0.0457713	0.0656142	0.0241763
Mannose-6-p	0.00666343	0.000195935	0.0145461	0.00785798	0.0159015	0.00831139	0.0145226	0.0109617	0.0133616	0.0187201	0.0205991	0.020151	0.00726515	0.000151659	0.000117771	0.017231	0.0113562	0.0132192	0.0165312	0.0119478	0.0127575	0.00794195	0.00976348	0.00906099	0.00716016	0.00866074	0.00711213
myo-Inositol-2-phosphate	0.0258182	0.0360676	0.0346386	0.0598756	0.0614006	0.0405488	0.0468265	0.0551744	0.0416171	0.04201	0.052707	0.0655895	0.0394501	0.044149	0.0463105	0.0551858	0.0589244	0.0616067	0.0942434	0.0611649	0.0720746	0.0376123	0.0529876	0.0379139	0.0463353	0.0453357	0.0303966
Sucrose	2.22948	3.87828	5.64901	3.4349	8.02036	3.19061	5.90465	5.46167	5.91166	6.88322	6.51365	7.40149	3.02012	2.39126	3.04105	13.7771	9.86343	5.61942	4.37408	3.0112	2.56733	3.14032	3.10296	2.82186	6.56164	13.582	2.0904
Amines and Amino acids
Alanine	0.083084	0.353611	0.57934	0.113362	0.237885	0.125275	0.164425	0.183679	0.187941	0.599834	1.0182	0.632627	0.0626378	0.124871	0.144182	0.18545	0.173243	0.342525	0.462738	0.424024	0.302631	0.00190214	0.000132088	0.229354	0.44181	0.495405	0.295082
Hydroxylamine	0.0391752	0.0299023	0.0639639	0.0185053	0.0188771	0.0306882	0.228858	0.0322891	0.0176007	0.122977	0.240738	0.278403	0.125259	0.160867	0.110768	0.129888	0.141328	0.14032	6.67046	5.08636	5.45094	0.0277417	0.0401484	4.67457	3.91062	3.00468	3.13905
Leucine	0	0	0	0	0	0	0	0	0	0.0175267	0.0453914	0.0154714	0.0175564	0.00388716	0.00855458	0.0548544	0.0169433	0.0818286	0.0906769	0.0973325	0.0544619	0.0847991	0.0666493	0.110138	0.0668064	0.0933085	0.0214883
Valine	0.0462421	0.0734399	0.104922	0.0332086	0.0541065	0.0524238	0.0459234	0.0702699	0.0476095	0.138573	0.32437	0.263784	0.0258935	0.0291474	0.0185239	0.0783709	0.0269132	0.11827	0	0	0	0	0	0	0	0	0
Ethanolamine	0.120159	0.100116	0.0842166	0.069082	0.0744969	0.0789017	0.0629093	0.0978227	0.00615537	0	0	0	0	0	0	0	0	0	0	0	0	0	0	0	0	0	0
Isoleucine	0.047003	0.0914325	0.220769	0.0246239	0.000188183	0.000164931	0.030246	0.0763297	0.0421753	0.142411	0.288837	0.150259	0.0807423	0.0325182	0.0303981	0.151712	0.0403284	0.157916	0.0871444	0.110617	0.0311142	0.10252	0.0716796	0.0810873	0.043312	0.0728782	0.013746
Glycine	0.0655335	0.0549464	0.118082	0.0161424	0.0129533	0.0175253	0.0737407	0.0460999	0.0668399	0.0730572	0.201914	0.10893	0.0286652	0.0125389	0.0165012	0.0667188	0.0253873	0.0783555	0.149276	0.167767	0.0996257	0.148236	0.217504	0.177516	0.0982041	0.125567	0.0988872
Serine	0.32335	0.30807	0.532682	0.0570099	0.0749654	0.0558725	0.0793053	0.108236	0.0957679	0.735526	1.45795	0.4882	0.172349	0.0985818	0.173341	0.445578	0.208705	0.250697	0.148241	0.177082	0.129446	0.386164	0.324797	0.195049	0.0896618	0.115164	0.0688867
Threonine	0.0230432	0.0426136	0.115675	0.00568163	0.0193064	0.00901003	0.0128413	0.0314886	0.0221095	0.0788205	0.188672	0.0767121	0.0194955	0.0103977	0.0131903	0.106092	0.0183051	0.0600286	0.0480239	0.0644051	0.0367087	0.0661523	0.0582821	0.0853884	0.0352199	0.071346	0.0200809
Aspartate	0.119114	0.01724	0.0180744	0.0136871	0.0179479	0.00765908	0.0256133	0.0141594	0.0164	0.0702506	0.159383	0.0444529	0.0635397	0.010766	0.025019	0.0855738	0.0359796	0.0743392	0.177869	0.215921	0.15986	0.502775	0.580085	0.193528	0.11144	0.0800908	0.043181
β-Alanine	0.0157047	0.0002182	0.026815	0.0038979	0.00779195	0.00648603	0.0077109	0.0119408	0.00923492	0.0144741	0.0416587	0.000293328	0.00774156	0.00251862	0.00304291	0.0213375	0.00538232	0.00863573	0.0148031	0.0156993	0.0124143	0.0201411	0.0257005	0.018103	0.0114713	0.00964173	0.014025
Ornithine-1,5-lactam	0	0	0	0	0	0	0	0	0	0.447975	1.25774	0.515511	0.0727811	0.0359648	0.0538669	0.154178	0.0598377	0.171373	0.0858151	0.0868055	0.0643473	0.10313	0.123496	0.12668	0.0346026	0.0420681	0.101827
Asparagine	0.023507	0.0661324	0.176917	0.0190898	0.0209099	0.0153052	0.0200218	0.0589381	0.0268693	0.101115	0.275793	0.138594	0.0394455	0.0162672	0.0205819	0.0639637	0.0243732	0.0592181	0.0866778	0.0780906	0.0859745	0.293904	0.287947	0.270325	0.0614254	0.209124	0.0357425
L-5-Oxoproline	0.941986	0.65019	1.36941	0.250581	0.611567	0.226796	0.836184	0.447651	0.563615	1.63093	4.50829	2.1441	1.01109	0.310783	0.53344	1.39289	0.714752	1.36571	4.54968	5.67988	4.62606	12.5254	12.0717	17.538	3.80358	8.31889	1.8023
GABA	0.771777	1.41495	3.20693	0.0955306	0.304366	0.0865533	0.380572	0.982154	0.521816	3.49544	5.68224	0.998956	0.498102	0.0407583	0.051354	0.873437	0.0964966	0.620343	0.755338	0.953437	0.490321	0.703729	0.850455	1.397	0.114892	0.370177	0.0491945
LCysteine	0	0	0	0	0	0	0	0	0	0	0	0	0	0	0	0	0	0	0.0630137	0.121192	0.0494017	0.120249	0.0491476	0.159554	0.0529944	0.0938387	0.0600234
Glutamine	0.161938	0.171621	0.16484	0.148257	0.159026	0.158428	0.117777	0.145735	0.157389	0	0	0	0	0	0	0	0	0	0	0	0	0	0	0	0	0	0
Glutamate	0	0	0	0	0	0	0	0	0	0	0	0	0	0	0	0	0	0	0.485152	0.78461	0.508565	1.22846	1.04016	2.11329	0.409453	1.15557	0.155017
Ornithine	0	0	0	0	0	0	0	0	0	0	0	0	0	0	0	0	0	0	0.228229	0.224261	0.195447	0.18288	0.143516	0.284239	0.227716	0.340417	0.167243
Phenylalanine	0.0176156	0.0284061	0.064723	0.0101729	0.0249362	0.0166673	0.0133139	0.0223258	0.0245859	0.0605382	0.236257	0.0698633	0.0210011	0.0202699	0.0171946	0.0682824	0.0164119	0.0931802	0.0734443	0.104855	0.0269131	0.112411	0.0609915	0.207162	0.0561654	0.0585511	0.0122065
L-Glutamine	0.0800485	0.0771872	0.0956929	0.0485514	0.0705725	0.0592416	0.144641	0.0745823	0.0997428	0.155302	0.263752	0.224628	0.074275	0.111823	0.0928462	0.272593	0.192096	0.154177	0.0486518	0.0677485	0.0579513	0.0570641	0.0461678	0.123017	0.111779	0.166261	0.0777651
Tryptophan	0	0	0	0	0	0	0	0	0	0	0	0	0	0	0	0	0	0	0.00984518	0.007306	0.00685668	0.0458625	0.0071233	0.00628866	0.00644366	0.0070024	0.00644451
Adenosine	0	0	0	0	0	0	0	0	0	0.476899	0.509661	0.733842	0.449897	0.508358	0.526854	0.644855	0.724107	0.74777	0.0674088	0.0428111	0.0574077	0.0273273	0.0393386	0.022958	0.0296815	0.0289999	0.0182125
Inorganic and Organic compounds
Borate	0.265544	0.343761	0.27685	0.271752	0.319205	0.246975	0.304363	0.330661	0.242019	0.163593	0.376018	0.198945	0.111231	0.105284	0.0983711	0.0818916	0.0896517	0.119726	0	0	0	0	0	0	0	0	0
Pyridine, 2-hydroxy	0.513967	0.433548	0.45061	0.370841	0.414759	0.361767	0.429597	0.417223	0.409575	0.57402	0.7094	0.743836	0.351611	0.403351	0.384164	0.465114	0.459283	0.430208	0.0140452	0.000235213	0.0139368	0.450712	0.487166	0.0145839	0.0143857	0.0142804	0.000236656
1,3-Propanediol	3.28492	3.87031	2.75268	2.05004	2.7847	2.65106	2.24856	3.27091	2.44242	3.85404	4.88545	5.07062	2.35675	2.74578	1.87435	1.47463	1.89598	1.84541	0.199506	0.224182	0.228003	3.14968	3.95236	0.260162	0.255515	0.218048	0.218598
Lactate	0.15783	0.140007	0.115949	0.158831	0.144005	0.173336	0.439535	0.199454	0.270111	0.196988	0.341641	0.256079	0.0178709	0.186925	0.118551	0.173611	0.178839	0.650656	0.0174702	0.0140792	0.0153072	0.409811	0.261087	0.00931623	0.0131609	0.0138693	0.010084
Glycolate	0.362508	0.177074	0.162507	0.147813	0.179311	0.174982	0.405675	0.211628	0.2464	0.278828	0.47047	0.393374	0.488407	0.326195	0.225905	0.454888	0.525	0.672319	0.542859	1.21321	0.489277	0.000115563	0.00288706	1.80446	0.976961	0.754344	0.977411
Pyruvate	0.0483071	0.0330417	0.039337	0.031972	0.0357469	0.0390719	0.0487576	0.0425235	0.0371626	0.0513146	0.0974133	0.0771351	0.0376891	0.0361345	0.0310577	0.0404569	0.0539825	0.0609761	0	0	0	0	0	0	0	0	0
Oxalate	0.226954	0.225131	0.259277	0.181228	0.269964	0.218344	0.862958	0.39711	0.241522	2.12463	3.42646	5.49581	4.0793	2.66636	2.19066	2.23518	2.92719	2.75492	0.806852	0.451918	0.73071	0.0351483	0.0483897	0.218259	0.236535	0.34443	0.297738
Benzoate	0.0295002	0.0190502	0.0163409	0.0148739	0.0184968	0.0156888	0.0217339	0.0195305	0.0159785	0.0332272	0.0408687	0.0304379	0.0288745	0.0175816	0.0132993	0.0188648	0.0211149	0.0228744	0.0159033	0.0201899	0.0213324	0.0304514	0.042592	0.0228738	0.0230442	0.0170132	0.000209253
Phosphate	6.74493	1.92664	2.33124	2.51329	2.90923	2.41529	2.5787	1.76133	2.33859	4.66857	8.9113	7.87279	4.90113	3.27724	4.22962	3.45927	3.13125	2.56933	3.30259	4.15136	3.36581	8.76777	9.31546	3.64902	3.12331	4.41104	2.4952
Nicotinate	0.0321226	0.0222965	0.0188512	0.0120757	0.0164425	0.0115303	0.0223199	0.0151558	0.0202307	0.0245523	0.0489669	0.0468745	0.0245336	0.0127285	0.0144785	0.0540612	0.0378404	0.0248311	0.030384	0.0317921	0.0197086	0.0308127	0.0433043	0.0331594	0.0169951	0.0157099	0.0167652
Maleate	0.0871424	0.000182576	0.0717084	0.0638073	0.148845	0.0981337	0.117641	0.0840463	0.12832	0.135434	0.220918	0.154574	0.156717	0.154535	0.123821	0.137014	0.190908	0.124577	0	0	0	0	0	0	0	0	0
Succinate	0.135584	0.0582104	0.084521	0.0341946	0.0652838	0.0383862	0.0947252	0.0637626	0.0783882	0.107454	0.200323	0.19227	0.0875866	0.055081	0.0713486	0.0864633	0.113864	0.0953648	0.149276	0.167767	0.0996257	0.148236	0.217504	0.177516	0.0982041	0.125567	0.0988872
Glycerate	0.0570624	0.000189255	0.0211816	0.0130013	0.0266338	0.0224194	0.0135138	0.0272773	0.0200733	0.0345016	0.0437441	0.0634817	0.0103849	0.0181991	0.0141811	0.0251226	0.0344472	0.0279719	0	0	0	0	0	0	0	0	0
Itaconate	0.171464	0.0960593	0.106303	0.0801521	0.265628	0.148986	0.155094	0.154254	0.182428	0.287554	0.530522	0.314724	0.147188	0.14274	0.126542	0.135763	0.223363	0.116598	0.311748	0.286693	0.233913	0.740918	0.802906	0.687289	0.565203	0.434427	0.616413
Methylmaleate	0.0441883	0.0183733	0.0257516	0.0196405	0.0826731	0.0441421	0.058682	0.0415766	0.0467872	0.0313921	0.0511271	0.0320171	0.0343704	0.0328088	0.028106	0.0246998	0.0401903	0.0250213	0.0888979	0.0870695	0.0675119	0.177085	0.327447	0.238806	0.15458	0.112671	0.197528
Malate	9.61592	3.34706	4.14449	6.17704	9.15455	6.27898	5.49755	4.19672	6.24789	9.83475	18.2584	9.69787	22.3589	17.369	14.8065	19.2392	18.2513	11.8604	1.66059	1.90635	1.50302	6.97595	20.7433	6.43306	7.14857	7.34988	11.0835
Aconitate	0.11508	0.0833814	0.0859283	0.0455259	0.108705	0.0399966	0.0646136	0.0625145	0.0927876	0	0	0	0	0	0	0	0	0	0	0	0	0	0	0	0	0	0
Glutarate	0	0	0	0	0	0	0	0	0	0.0520522	0.0741074	0.0405202	9.59745e-05	0.000166102	0.000136909	0.00015669	0.000154384	0.000142215	0.0376583	0.0347227	0.0316393	0.0888305	0.112326	0.0831021	0.0999664	0.0663243	0.0780366
Citrate	21.0077	13.1697	16.6847	5.76069	11.312	5.02297	8.25482	5.57537	8.1047	34.692	68.3649	38.9444	14.4231	13.5043	14.4303	17.3824	14.726	11.1781	33.3079	38.1657	28.0857	11.6669	23.1911	21.3861	36.4418	20.0302	24.7687
Dehydroascorbate	0.180745	0.118618	0.0621217	0.0807207	0.0705745	0.0585188	0.0637451	0.0658005	0.261118	0.195714	0.598392	0.404227	0.135368	0.153412	0.159041	0.173382	0.235629	0.198354	0.157568	0.215841	0.161838	0.245596	0.218843	0.143835	0.267932	0.269826	0.277403
Quinate	0.0762935	0.0823884	0.0870056	0.132889	0.139957	0.139268	0.14766	0.16213	0.215305	0.105388	0.244381	0.144014	0.0625546	0.179896	0.15979	0.132222	0.105563	0.0879079	0.000268685	0.372195	0.000214199	0.121301	0.174631	0.108479	0.183477	0.000226562	0.162032
1,2,3-Butantriol	0.0793798	0.144607	0.115011	0.232277	0.297125	0.249788	0.286126	0.264383	0.272782	0.157617	0.190847	0.243687	0.195669	0.250141	0.230912	0.298668	0.275818	0.299447	0	0	0	0	0	0	0	0	0
3-Caffeoylquinate	0.0347832	0.15606	0.0529402	0.0415604	0.0262711	0.0602868	0.0519684	0.0805646	0.0484075	0.0768054	0.0891879	0.106202	0.0361674	0.0566084	0.0459601	0.119153	0.116212	0.0744026	0.0478259	0.0251702	0.0236909	0.0174646	0.0568795	0.0111436	0.022381	0.0487739	0.0108662
Fatty Acids
Heptanate	0.010455	0.0069067	0.006768	0.00609203	0.00645114	0.00627848	0.00652343	0.00776186	0.00469426	0.00835102	0.0143056	0.0263347	0.0188295	0.01522	0.011119	0.00864078	0.0107646	0.0133374	0	0	0	0	0	0	0	0	0
Nonanate	0.0112714	0.000215974	0.0111996	0.00481997	0.0098894	0.00563914	0.00760522	0.0106024	0.00653938	0.0171968	0.0228792	0.0204272	0.0181577	0.0138082	0.00974849	0.0139715	0.00911842	0.0193361	0	0	0	0	0	0	0	0	0
Decanate	0.00594387	0.000195935	0.00598921	0.00312152	0.00310894	0.00268892	0.00435984	0.00458568	0.00458187	0.00621304	0.0116998	0.00969688	0.00699689	0.00481155	0.00392177	0.00290855	0.00266841	0.0121945	0.00636925	0.00706118	0.00520988	0.0076723	0.00934678	0.00811878	0.00543669	0.00535107	0.00440927
Myristate	0.745444	0.767022	0.808713	0.587398	0.663178	0.647944	0.517457	0.636849	0.577823	0.166661	0.328433	0.363055	0.264639	0.220255	0.19335	0.157897	0.245347	0.254901	0.827007	0.853909	0.743672	0.48984	0.46602	0.859993	0.883053	0.974317	0.691276
Palmitate	1.55391	1.34224	1.73432	1.80991	1.99699	1.65047	3.64953	3.61778	2.43765	1.96124	3.44045	4.05257	2.59194	2.96336	2.43301	2.95664	2.92111	3.05739	3.77499	3.9156	3.72311	2.44877	3.45661	2.57014	3.30072	2.52362	2.59629
Margarate	0.0441994	0.0542383	0.068192	0.0739304	0.0827162	0.0627218	0.183428	0.190956	0.107164	0.0831834	0.125463	0.119964	0.0781649	0.103296	0.103291	0.137121	0.114035	0.11819	0.139111	0.139337	0.190216	0.105255	0.161741	0.0947725	0.136791	0.10441	0.0928313
Linolate	0.0109442	0.0154187	0.0146152	0.013584	0.026228	0.0172695	0.0243509	0.0256182	0.0245971	0.0130858	0.0218496	0.0236811	0.00659796	0.0110133	0.00355226	0.0134394	0.0167986	0.0152222	0.00984518	0.007306	0.00685668	0.0458625	0.0071233	0.00628866	0.00644366	0.0070024	0.00644451
Sterate	1.81819	2.0633	2.89324	2.88699	3.45539	2.90185	8.30205	8.2917	4.4328	4.47054	5.77026	7.55709	4.61688	5.82949	4.62249	6.29267	6.68012	6.54818	9.07137	7.1737	8.84418	5.18013	6.39879	4.30901	5.59921	4.48445	4.83794
Arachidate	0.0397153	0.0498543	0.054992	0.0569797	0.0621415	0.0495867	0.091695	0.0990514	0.0621306	0.106221	0.111393	0.134566	0.0701157	0.096807	0.0781057	0.0855787	0.0925736	0.110453	0.167382	0.125054	0.12869	0.0654457	0.0945182	0.0791866	0.0933411	0.0741932	0.0793519

### Sheet: LOG2 Fold change
Relative metabolites level (Log2 Fold) in ripening fruits of rup-1 and rup-2 with respect to AV. Data are mean ±SD (n=3). The statistical analysis tool (MS-DIAL - RIKEN PRIMe; Tsugawa et al., 2015) was used to calculate the P-value and significance test (Welch's t-test and Welch's t-test). The metabolites with a level less or higher than the threshold cutoff 1.5-fold (±0.584) and significance P≤ …
	rup-1/AV							rup-2/AV
	Mature green (MG)		Breaker (BR)		Red ripe (RR)			Mature green (MG)		Breaker (BR)		Red ripe (RR)
Compound Name	Fold change	P value	Fold change	P-value	Fold change	P-value		Fold change	P -value	Fold change	P-value	Fold change	P-value
Sugars
Threonic acid-1,4-lactone	1.78081	0.384536	-1.89518	0.298912	ND	ND		2.27781	0.197991	-1.08544	0.838715	ND	ND
Erythritol	-1.56351	0.270667	-2.86896	0.341181	-1.67614	0.492326		-1.49285	0.255606	-1.30715	0.69355	-1.80267	0.504135
Threonate	2.92274	0.169041	-2.48451	0.222681	1.32181	0.539394		3.84283	0.0341924	1.03777	0.935135	-1.74153	0.320952
α-D-Arabinopyranose	-1.18511	0.236646	ND	ND	-1.65013	0.0875028		-1.29519	0.155271	1	0	1.00547	0.976869
Gluconate	-1.0467	0.505758	ND	ND	-1.41757	0.0668828		-1.18596	0.167708	1	0	-1.27081	0.354052
Xylose	-1.34711	0.0739671	-1.55973	0.107675	-1.06337	0.77417		-1.19699	0.282703	-1.37779	0.192488	-1.0966	0.722613
Arabinose	-1.59266	0.244216	-2.78409	0.0042401	-1.69668	0.166494		-1.67061	0.220316	-1.74729	0.0341819	-1.8342	0.154827
Arabinofuranose	-1.33005	0.0339879	ND	ND	-1.26544	0.338582		-1.42835	0.14715	ND	ND	1.01815	0.906885
Ribose	-1.62329	0.0349135	1.0893	0.936704	1.47055	0.0567129		-1.89911	0.0506562	-1.62803	0.758634	1.29429	0.5259
Xylulose	-1.1834	0.110394	ND	ND	-1.26382	0.139381		-1.59946	0.182043	ND	ND	1.05766	0.737638
Xylitol	1.04279	0.857313	ND	ND	-2.86883	0.0139123		-1.67596	0.354089	ND	ND	-1.30384	0.352401
Ribofuranose	-1.1544	0.142985	-3.32215	0.0049156	ND	ND		-1.30164	0.15695	-2.7054	0.0081096	ND	ND
Tagatose	1.01687	0.865576	-2.17281	0.0065459	-1.28805	0.217542		1.04984	0.628808	-1.89273	0.0296747	1.02343	0.751483
Fructose	1.01855	0.837195	-2.18424	0.0073388	-1.29494	0.189744		1.04915	0.602932	-1.94437	0.0331304	1.02253	0.680897
Glucopyranose	38.6516	0.0001127	-2.26047	0.0043911	ND	ND		24.4225	0.194593	-2.05275	0.0202377	ND	ND
Glucose	-1.01724	0.872338	-2.24306	0.0045951	-1.31721	0.200322		1.0605	0.601071	-1.98878	0.0225628	-1.04836	0.412293
Mannose	-1.01398	0.891516	-2.22817	0.0053537	-1.30683	0.248854		1.05927	0.59743	-1.92478	0.0292694	-1.03344	0.564033
Galactose	-1.21934	0.0051112	-2.37227	0.0033124	-1.21614	0.293094		-1.22019	0.037892	-1.76284	0.0108955	1.10604	0.601305
Hexitol	-1.27288	0.0304758	-2.60717	0.012037	-1.18976	0.171288		-1.44264	0.033725	-1.35569	0.210896	1.21674	0.672819
Galacturonate	4.56844	0.0054929	ND	ND	1.88447	0.0254503		3.04719	0.26978	ND	ND	2.51704	0.131755
Galactonate	-1.26239	0.447694	-2.68903	0.0074958	1.06051	0.610954		-1.08804	0.739286	-1.11686	0.587132	1.6224	0.267049
Galactarate	ND	ND	-4.38351	0.490141	1.85889	0.211428		ND	ND	3.46243	0.130319	1.86399	0.599215
myo-Inositol	-1.27959	0.391525	-2.82191	0.0487774	-1.36153	0.0715208		-1.19803	0.503442	-1.49168	0.305829	-1.45442	0.0769939
Glucose-6-p	-1.03725	0.915704	-2.25773	0.0026105	1.13987	0.429253		1.18728	0.545376	-1.34287	0.100882	1.10066	0.764301
Mannose-6-p	1.49826	0.508399	-7.89296	0.0020951	-1.54061	0.0329884		1.81477	0.245898	-1.42252	0.0320119	-1.79813	0.0152898
myo-Inositol-2-phosphate	1.67652	0.0429476	-1.23399	0.227314	-1.7701	0.0397175		1.48789	0.036688	1.09613	0.507525	-1.86358	0.0331899
Sucrose	1.24574	0.631112	-2.46064	0.0002501	-1.0979	0.620921		1.46962	0.201096	1.40684	0.353629	2.23399	0.293509
Amines and Amino acids
Alanine	-2.13219	0.29348	-6.78539	0.0094185	-5.14025	0.0239288		-1.89543	0.380733	-3.20964	0.0235247	1.03607	0.861488
Hydroxylamine	-1.95446	0.118505	-1.61786	0.171425	-3.62844	0.0622465		2.09519	0.550947	-1.5603	0.241803	-1.71147	0.0127569
Leucine	ND	ND	-2.61314	0.197556	1.07884	0.745823		ND	ND	1.95978	0.301315	-1.33517	0.459923
Valine	-1.60731	0.195699	-9.87875	0.0572739	ND	ND		-1.37118	0.339034	-3.25079	0.0508299	ND	ND
Ethanolamine	-1.36862	0.0642516	ND	ND	ND	ND		-1.82454	0.184806	ND	ND	ND	ND
Isoleucine	-14.3814	0.163126	-4.04784	0.0440886	1.1154	0.74528		-2.4148	0.26312	-1.66166	0.274446	-1.76145	0.320586
Glycine	-5.11707	0.081135	-6.6528	0.103104	1.30381	0.213901		-1.27792	0.460727	-2.25213	0.16258	-1.29136	0.231792
Serine	-6.19704	0.004	-8.16903	0.112362	2.4891	0.02867		-4.10895	0.003	-4.20834	0.0814019	-1.2629	0.0352672
Threonine	-5.33359	0.221724	-7.98923	0.112361	1.40691	0.150055		-2.72928	0.252924	-1.86636	0.300544	-1.17759	0.685442
Aspartate	-3.93007	0.374102	-2.7595	0.202126	2.30541	0.175944		-2.74917	0.435215	-1.39917	0.52959	-2.35885	0.014478
β-Alanine	-2.35136	0.399862	-4.24158	0.357707	1.48997	0.0471377		-1.47951	0.586236	-1.59596	0.619664	-1.22138	0.181548
Ornithine-1,5-lactam	ND	ND	-13.6596	0.117869	1.49094	0.0202995		ND	ND	-5.76359	0.139974	-1.32757	0.435223
Asparagine	-4.81977	0.263315	-6.75672	0.107691	3.3986	1.22e-05		-2.51874	0.320343	-3.49363	0.0877662	1.22154	0.764605
L-5-Oxoproline	-2.71969	0.0621507	-4.46465	0.078085	2.83631	0.0070661		-1.60307	0.194417	-2.38482	0.154042	-1.06685	0.88197
GABA	-11.0878	0.15264	-17.2423	0.14039	1.342	0.372673		-2.86205	0.194279	-6.39928	0.10532	-4.11613	0.028796
LCysteine	ND	ND	ND	ND	1.40813	0.461895		ND	ND	ND	ND	-1.12932	0.742957
Glutamine (H2O)	-1.07019	0.0735624	ND	ND	ND	ND		-1.18412	0.0996235	ND	ND	ND	ND
Glutamate	ND	ND	ND	ND	2.46406	0.0654206		ND	ND	ND	ND	-1.03388	0.953819
Ornithine	ND	ND	ND	ND	-1.06109	0.787639		ND	ND	ND	ND	1.13495	0.603586
Phenylalanine	-2.1389	0.256886	-6.27136	0.213674	1.85449	0.293937		-1.83883	0.314671	-2.06133	0.363335	-1.61682	0.391603
L-Glutamine	-1.41804	0.0441588	-2.30757	0.0221972	1.29766	0.521212		1.26109	0.359413	-1.0401	0.869289	2.04074	0.0834095
Tryptophan	ND	ND	ND	ND	2.46896	0.463038		ND	ND	ND	ND	-1.207	0.22158
Adenosine	ND	ND	-1.15843	0.403357	-1.87035	0.0398406		ND	ND	1.23037	0.201542	-2.17998	0.0198263
Inorganic and Organic compounds
Borate	-1.05755	0.645068	-2.34547	0.164239	ND	ND		-1.01039	0.936585	-2.53564	0.0891462	ND	ND
Pyridine, 2-hydroxy	-1.21855	0.0468663	-1.77966	0.0053846	33.7547	0.179464		-1.11281	0.133514	-1.49657	0.013314	1.0243	0.9739
1,3-Propanediol	-1.32356	0.109777	-1.97941	0.0074415	11.2971	0.184163		-1.24442	0.222853	-2.64763	0.0020328	1.0621	0.427166
Lactate	1.15077	0.232607	-2.45776	0.0718235	14.5169	0.212617		2.19703	0.0843311	1.26223	0.69302	-1.2625	0.100616
Glycolate	-1.39829	0.409546	-1.09819	0.737047	-1.24226	0.831947		1.23019	0.572771	1.44592	0.115986	1.20637	0.561799
Pyruvate	-1.13011	0.396395	-2.15351	0.0910713	ND	ND		1.06428	0.665702	-1.45328	0.183889	ND	ND
Oxalate	-1.06247	0.644871	-1.23618	0.56847	-6.59211	0.0102154		2.11087	0.29354	-1.39529	0.35718	-2.26411	0.0300295
Benzoate	-1.32271	0.273319	-1.74936	0.0559296	1.67029	0.098302		-1.13361	0.589142	-1.66312	0.0139609	-1.42613	0.46147
Phosphate	-1.40381	0.565277	-1.72894	0.0910956	2.00857	0.178834		-1.64747	0.44958	-2.34203	0.0346908	-1.07879	0.695767
Nicotinate	-1.82954	0.0604294	-2.32687	0.0569777	1.31009	0.192615		-1.26971	0.31403	-1.03136	0.920682	-1.65524	0.103788
Maleate	1.95422	0.237369	-1.17434	0.417494	ND	ND		2.07508	0.129568	-1.12912	0.58619	ND	ND
Succinate	-2.01876	0.131089	-2.33649	0.0376372	1.30381	0.213901		-1.17494	0.601719	-1.6911	0.0913283	-1.29136	0.231792
Glycerate	-1.26394	0.765317	-3.31409	0.0202646	ND	ND		-1.28866	0.748862	-1.61897	0.114651	ND	ND
Itaconate	1.32352	0.53234	-2.72001	0.0889036	2.68049	0.0003258		1.31552	0.196026	-2.38121	0.0587909	1.94153	0.0113361
Methylmaleate	1.65837	0.384967	-1.20204	0.395275	3.05298	0.0590256		1.66505	0.100314	-1.27388	0.376092	1.90891	0.0441077
Malate	1.26322	0.532288	1.44305	0.195608	6.73621	0.174173		-1.0731	0.85957	1.30589	0.351296	5.04579	0.0323583
Aconitate	-1.46421	0.283337	ND	ND	ND	ND		-1.29317	0.201992	ND	ND	ND	ND
Glutarate	ND	ND	-417.759	0.0301777	2.73273	0.0027366		ND	ND	-367.712	0.030197	2.34884	0.0095084
Citrate	-2.30191	0.0334503	-3.35242	0.0352187	-1.77013	0.0351836		-2.31878	0.0165106	-3.28049	0.0375038	-1.22548	0.342813
Dehydroascorbate	-1.72288	0.220504	-2.67592	0.163862	1.13644	0.533498		1.08072	0.901611	-1.973	0.23033	1.52296	0.0354568
Quinate	1.67739	0.0001324	-1.22758	0.608789	1.08515	0.936944		2.13725	0.0427371	-1.5161	0.266059	-1.07793	0.950812
1,2,3-Butantriol	2.29852	0.0055868	1.14282	0.396363	ND	ND		2.42861	0.0012533	1.47586	0.0231528	ND	ND
3-Caffeoylquinate	-1.9028	0.379101	-1.96197	0.0127292	-1.131	0.830097		-1.34731	0.620643	1.13803	0.49684	-1.17881	0.738719
Fatty Acids
Heptanoate	-1.28202	0.27975	-1.08463	0.835167	ND	ND		-1.27135	0.316221	-1.49625	0.377422	ND	ND
Nonoate	-1.11492	0.854815	-1.45042	0.0996123	ND	ND		1.0908	0.867774	-1.42609	0.149077	ND	ND
Decanoate	-1.35985	0.634334	-1.7552	0.0984032	1.34858	0.0423433		1.11529	0.831178	-1.55359	0.404506	-1.22658	0.143751
Myristate	-1.22263	0.0089826	-1.26525	0.401771	-1.33523	0.198471		-1.34007	0.00741	-1.30389	0.382026	1.05117	0.668962
Palmitate	1.17858	0.142412	-1.18351	0.487925	-1.34667	0.0386332		2.09589	0.0150956	-1.0581	0.806814	-1.35545	0.0172213
Margarate	1.3165	0.123973	-1.15403	0.404309	-1.29548	0.255312		2.88994	0.0191697	1.12396	0.418077	-1.40305	0.105075
Linoleate	1.39297	0.250622	-2.76969	0.033431	2.46896	0.463038		1.81966	0.0014402	-1.2894	0.267883	-1.207	0.22158
Stearate	1.36452	0.0932982	-1.1811	0.406429	-1.57914	0.0227272		3.10367	0.0232506	1.09681	0.587609	-1.6814	0.0076834
Arachidate	1.16703	0.236227	-1.4373	0.0385953	-1.76093	0.018998		1.74927	0.0410029	-1.22028	0.137527	-1.70575	0.016813

### Sheet: Selected metabolites
Supplementary Table 3A. Differential metabolites level in ripening fruits of rup-1 and rup-2 . Data are means ±SD (n=3). The stastical analysis tool (MS-DIAL - RIKEN PRIMe ; Tsugawa et al., 2015) was used to calucate the P-value and significane test (Welch's t-test and Welch's t-test). The metabolites that level less or high at threshold cutoff fold change 1.5 and significance P≤ 0.05 are highlig…
	rup-1/AV							rup-2/AV
	Mature green (MG)		Breaker (BR)		Red ripe (RR)			Mature green (MG)		Breaker (BR)		Red ripe (RR)
Compound Name	Fold change	P value	Fold change	P-value	Fold change	P-value		Fold change	P -value	Fold change	P-value	Fold change	P-value
Sugars
Threonate								3.84283
Arabinose			-2.78409							-1.74729
Ribose	-1.62329							-1.89911
Xylitol					-2.86883
Ribofuranose			-3.32215							-2.7054
Tagatose			-2.17281							-1.89273
Fructose			-2.18424							-1.94437
Glucopyranose	38.6516		-2.26047							-2.05275
Glucose			-2.24306							-1.98878
Mannose			-2.22817							-1.92478
Galactose			-2.37227							-1.76284
Hexitol			-2.60717
Galacturonate	4.56844				1.88447
Galactonate			-2.68903
myo-Inositol			-2.82191
Glucose-6-p			-2.25773
Mannose-6-p			-7.89296		-1.54061							-1.79813
myo-Inositol-2-phosphate	1.67652				-1.7701							-1.86358
Sucrose			-2.46064
Amines and Amino acids
Alanine			-6.78539		-5.14025					-3.20964
Hydroxylamine												-1.71147
Isoleucine			-4.04784
Serine	-6.19704				2.4891			-4.10895
Aspartate												-2.35885
Asparagine					3.3986
L-5-Oxoproline					2.83631
GABA												-4.11613
L-Glutamine			-2.30757
Adenosine					-1.87035							-2.17998
Inorganic and Organic compounds
Pyridine, 2-hydroxy			-1.77966
1,3-Propanediol			-1.97941							-2.64763
Oxalate					-6.59211							-2.26411
Benzoate			-1.74936							-1.66312
Phosphate										-2.34203
Succinate			-2.33649
Glycerate			-3.31409
Itaconate					2.68049							1.94153
Methylmaleate												1.90891
Malate												5.04579
Glutarate			-417.759		2.73273					-367.712		2.34884
Citrate	-2.30191		-3.35242		-1.77013			-2.31878		-3.28049
Dehydroascorbate												1.52296
Quinate	1.67739							2.13725
1,2,3-Butantriol	2.29852							2.42861
3-Caffeoylquinate			-1.96197
Fatty Acids
Palmitate								2.09589
Margarate								2.88994
Linoleate			-2.76969					1.81966
Stearate					-1.57914			3.10367				-1.6814
Arachidate					-1.76093			1.74927				-1.70575

### Sheet: Final list
												Metabolites deviated significantly	MG	BR	RR
											rup-1	40/82	3↓, 5↑	26↓, 0↑	9↓, 6↑
		rup-1/AV					rup-2/AV						14	26	15
	AV	(MG)	(BR)	(RR)		AV	(MG)	(BR)	(RR)		rup-2	35/82	8↓, 3↑	14↓, 0↑	9↓, 5↑
Threonate	0					0	3.84283						11	14	14
Arabinose	0		-2.78409			0		-1.74729
Ribose	0	-1.62329				0	-1.89911
Xylitol	0			-2.86883		0						Common metabolites	3↓, 2↑	12↓	6↓, 2↑
Ribofuranose	0		-3.32215			0		-2.7054					5	12	8
Tagatose	0		-2.17281			0		-1.89273				Only linoleate shows opposite regulation at BR stage
Fructose	0		-2.18424			0		-1.94437				Citrate is downregulated at all stages in rup-1, and MG and BR at rup-2
Glucopyranose	0	38.6516	-2.26047			0		-2.05275
Glucose	0		-2.24306			0		-1.98878
Mannose	0		-2.22817			0		-1.92478
Galactose	0		-2.37227			0		-1.76284
Hexitol	0		-2.60717			0
Galacturonate	0	4.56844		1.88447		0
Galactonate	0		-2.68903			0
myo-Inositol	0		-2.82191			0
Glucose-6-p	0		-2.25773			0
Mannose-6-p	0		-7.89296	-1.54061		0			-1.79813
myo-Inositol-2-phosphate	0	1.67652		-1.7701		0			-1.86358
Sucrose	0		-2.46064			0
Alanine	0		-6.78539	-5.14025		0		-3.20964
Hydroxylamine	0					0			-1.71147
Isoleucine	0		-4.04784			0
Serine	0	-6.19704		2.4891		0	-4.10895
Aspartate	0					0			-2.35885
Asparagine	0			3.3986		0
L-5-Oxoproline	0			2.83631		0
GABA	0					0			-4.11613
L-Glutamine	0		-2.30757			0
Adenosine	0			-1.87035		0			-2.17998
Pyridine, 2-hydroxy	0		-1.77966			0
1,3-Propanediol	0		-1.97941			0		-2.64763
Oxalate	0			-6.59211		0			-2.26411
Benzoate	0		-1.74936			0		-1.66312
Phosphate	0					0		-2.34203
Succinate	0		-2.33649			0
Glycerate	0		-3.31409			0
Itaconate	0			2.68049		0			1.94153
Methylmaleate	0					0			1.90891
Malate	0					0			5.04579
Glutarate	0		-417.759	2.73273		0		-367.712	2.34884
Citrate	0	-2.30191	-3.35242	-1.77013		0	-2.31878	-3.28049
Dehydroascorbate	0					0			1.52296
Quinate	0	1.67739				0	2.13725
1,2,3-Butantriol	0	2.29852				0	2.42861
3-Caffeoylquinate	0		-1.96197			0
Palmitate	0					0	2.09589
Margarate	0					0	2.88994
Linoleate	0		-2.76969			0	1.81966
Stearate	0			-1.57914		0	3.10367		-1.6814
Arachidate	0			-1.76093		0	1.74927		-1.70575

### Sheet: Heatmap
Compound Name		rup-1/AV					rup-2/AV
	AV	(MG)	(BR)	(RR)		AV	(MG)	(BR)	(RR)
Threonate	0	0	0	0	0	0	3.84283	0	0
Arabinose	0	0	-2.78409	0	0	0	0	-1.74729	0
Ribose	0	-1.62329	0	0	0	0	-1.89911	0	0
Xylitol	0	0	0	-2.86883	0	0	0	0	0
Ribofuranose	0	0	-3.32215	0	0	0	0	-2.7054	0
Tagatose	0	0	-2.17281	0	0	0	0	-1.89273	0
Fructose	0	0	-2.18424	0	0	0	0	-1.94437	0
Glucopyranose	0	38.6516	-2.26047	0	0	0	0	-2.05275	0
Glucose	0	0	-2.24306	0	0	0	0	-1.98878	0
Mannose	0	0	-2.22817	0	0	0	0	-1.92478	0
Galactose	0	0	-2.37227	0	0	0	0	-1.76284	0
Hexitol	0	0	-2.60717	0	0	0	0	0	0
Galacturonate	0	4.56844	0	1.88447	0	0	0	0	0
Galactonate	0	0	-2.68903	0	0	0	0	0	0
myo-Inositol	0	0	-2.82191	0	0	0	0	0	0
Glucose-6-p	0	0	-2.25773	0	0	0	0	0	0
Mannose-6-p	0	0	-7.89296	-1.54061	0	0	0	0	-1.79813
myo-Inositol-2-phosphate	0	1.67652	0	-1.7701	0	0	0	0	-1.86358
Sucrose	0	0	-2.46064	0	0	0	0	0	0
Alanine	0	0	-6.78539	-5.14025	0	0	0	-3.20964	0
Hydroxylamine	0	0	0	0	0	0	0	0	-1.71147
Isoleucine	0	0	-4.04784	0	0	0	0	0	0
Serine	0	-6.19704	0	2.4891	0	0	-4.10895	0	0
Aspartate	0	0	0	0	0	0	0	0	-2.35885
Asparagine	0	0	0	3.3986	0	0	0	0	0
L-5-Oxoproline	0	0	0	2.83631	0	0	0	0	0
GABA	0	0	0	0	0	0	0	0	-4.11613
L-Glutamine	0	0	-2.30757	0	0	0	0	0	0
Adenosine	0	0	0	-1.87035	0	0	0	0	-2.17998
Pyridine, 2-hydroxy	0	0	-1.77966	0	0	0	0	0	0
1,3-Propanediol	0	0	-1.97941	0	0	0	0	-2.64763	0
Oxalate	0	0	0	-6.59211	0	0	0	0	-2.26411
Benzoate	0	0	-1.74936	0	0	0	0	-1.66312	0
Phosphate	0	0	0	0	0	0	0	-2.34203	0
Succinate	0	0	-2.33649	0	0	0	0	0	0
Glycerate	0	0	-3.31409	0	0	0	0	0	0
Itaconate	0	0	0	2.68049	0	0	0	0	1.94153
Methylmaleate	0	0	0	0	0	0	0	0	1.90891
Malate	0	0	0	0	0	0	0	0	5.04579
Glutarate	0	0	-417.759	2.73273	0	0	0	-367.712	2.34884
Citrate	0	-2.30191	-3.35242	-1.77013	0	0	-2.31878	-3.28049	0
Dehydroascorbate	0	0	0	0	0	0	0	0	1.52296
Quinate	0	1.67739	0	0	0	0	2.13725	0	0
1,2,3-Butantriol	0	2.29852	0	0	0	0	2.42861	0	0
3-Caffeoylquinate	0	0	-1.96197	0	0	0	0	0	0
Palmitate	0	0	0	0	0	0	2.09589	0	0
Margarate	0	0	0	0	0	0	2.88994	0	0
Linoleate	0	0	-2.76969	0	0	0	1.81966	0	0
Stearate	0	0	0	-1.57914	0	0	3.10367	0	-1.6814
Arachidate	0	0	0	-1.76093	0	0	1.74927	0	-1.70575
