## Supplementary material for "Loss-of-Function RUP-Variants Influence Ubiquitin-Proteasome System and Enhance Carotenoid and Folate Levels in Tomato": Dataset S7

### Sheet: Sheet1
Dataset S7: List of tomato accessions used to screen RUP gene polymorphism.
Abbreviations
TGRC: Tomato Genetics Resource Center at University of California, Davis (https://tgrc.ucdavis.edu/).
IIVR: Indian Institute of Vegetable Research, Varanasi, U. P., India (https://iivr.icar.gov.in/).
NBPGR: National Bureau of Plant Genetic Resources, New Delhi, India. (http://pgrportal.nbpgr.ernet.in/(S(m5vtd031lnckqubwxx0cwwah))/default.aspx .)
BSS: Bejo Sheetal Seeds Pvt. Ltd. Jalna, India
IIHR: Indian Institute of Horticulture Research, India (http://www.iihr.res.in/ )
S.No.	Accession No.	Source
1	2-141	TGRC
2	A. Arka	IIVR
3	Agata-30	IIVR
4	ALT9797	IIVR
5	Arka Vikas (Reference cultivar)	IIVR
6	Azad No.1	IIVR
7	BL-1208	IIVR
8	BT-111-3-2-3	IIVR
9	Castle Rock	IIVR
10	Cerasiformae	IIVR
11	Cherry Red	IIVR
12	Chiku Grande	IIVR
13	CLN-2998	IIVR
14	DT-10	IIVR
15	DVKT-1	IIVR
16	EC1129	NBPGR
17	EC14073	NBPGR
18	EC1753	NBPGR
19	EC2630	NBPGR
20	EC315478	NBPGR
21	EC320571	NBPGR
22	EC32211	NBPGR
23	EC520053	NBPGR
24	EC007345	IIVR
25	EC007785	NBPGR
26	EC009046	IIVR
27	EC16788	NBPGR
28	EC012689	NBPGR
29	EC10662	NBPGR
30	EC1087	NBPGR
31	EC11309	NBPGR
32	EC114375	NBPGR
33	EC1177297	NBPGR
34	EC1191	NBPGR
35	EC12689	NBPGR
36	EC12692	NBPGR
37	EC129604	NBPGR
38	EC13736	NBPGR
39	EC13904	NBPGR
40	EC14073	NBPGR
41	EC14078	NBPGR
42	EC144336	NBPGR
43	EC15127	NBPGR
44	EC155	NBPGR
45	EC161645	NBPGR
46	EC163598	NBPGR
47	EC163605	NBPGR
48	EC16368	NBPGR
49	EC164465	NBPGR
50	EC164660	NBPGR
51	EC164665	NBPGR
52	EC16780	NBPGR
53	EC16786	NBPGR
54	EC16788	NBPGR
55	EC16790	NBPGR
56	EC168283	NBPGR
57	EC168290	NBPGR
58	EC170047	NBPGR
59	EC177371	NBPGR
60	EC1914	NBPGR
61	EC193538	IIVR
62	EC20636	NBPGR
63	EC20639	NBPGR
64	EC237288	NBPGR
65	EC241446	NBPGR
66	EC251581	NBPGR
67	EC251649	NBPGR
68	EC252	NBPGR
69	EC25265	NBPGR
70	EC25563	NBPGR
71	EC25772	NBPGR
72	EC26150	NBPGR
73	EC26684	NBPGR
74	EC2673	NBPGR
75	EC27251	NBPGR
76	EC273966	IIVR
77	EC27885	NBPGR
78	EC2790	NBPGR
79	EC279088	NBPGR
80	EC2791	NBPGR
81	EC27910	NBPGR
82	EC27960	NBPGR
83	EC27960	NBPGR
84	EC2798	NBPGR
85	EC27995	NBPGR
86	EC2802	NBPGR
87	EC28356	NBPGR
88	EC2977	NBPGR
89	EC2990	NBPGR
90	EC29914	NBPGR
91	EC29933	NBPGR
92	EC29969	NBPGR
93	EC2997	IIVR
94	EC30303	NBPGR
95	EC3176	NBPGR
96	EC31767	NBPGR
97	EC320571	NBPGR
98	EC320583	NBPGR
99	EC321425	NBPGR
100	EC3216	NBPGR
101	EC32287	NBPGR
102	EC32481	NBPGR
103	EC32557	NBPGR
104	EC3261	NBPGR
105	EC326139	NBPGR
106	EC338717	NBPGR
107	EC338725	NBPGR
108	EC33878	NBPGR
109	EC339058	IIVR
110	EC339066	NBPGR
111	EC3414425	IIVR
112	EC34477	NBPGR
113	EC34480	NBPGR
114	EC35236	NBPGR
115	EC35240	NBPGR
116	EC-35240	NBPGR
117	EC35242	NBPGR
118	EC35244	NBPGR
119	EC35272	NBPGR
120	EC35293	NBPGR
121	EC35322	NBPGR
122	EC35360	NBPGR
123	EC357828	NBPGR
124	EC362933	NBPGR
125	EC362941	NBPGR
126	EC362948	NBPGR
127	EC362949	NBPGR
128	EC362958	NBPGR
129	EC363863	NBPGR
130	EC363942	NBPGR
131	EC3668	NBPGR
132	EC368832	NBPGR
133	EC368883	NBPGR
134	EC368943	NBPGR
135	EC369020	NBPGR
136	EC370867	IIVR
137	EC372	NBPGR
138	EC373378	NBPGR
139	EC381554	NBPGR
140	EC383117	NBPGR
141	EC398405	IIVR
142	EC398600	NBPGR
143	EC398614	NBPGR
144	EC398684	NBPGR
145	EC398685	NBPGR
146	EC398687	NBPGR
147	EC398688	NBPGR
148	EC398695	NBPGR
149	EC398697	NBPGR
150	EC398699	NBPGR
151	EC398701	NBPGR
152	EC398704	NBPGR
153	EC398707	NBPGR
154	EC398710	NBPGR
155	EC398711	NBPGR
156	EC398712	NBPGR
157	EC398714	NBPGR
158	EC398715	NBPGR
159	EC398716	NBPGR
160	EC398717	NBPGR
161	EC429	NBPGR
162	EC433607	NBPGR
163	EC439542	NBPGR
164	EC443369	NBPGR
165	EC4506	NBPGR
166	EC458213	NBPGR
167	EC470413	NBPGR
168	EC487	NPGRB
169	EC490128	NBPGR
170	EC490130	NBPGR
171	EC492	NBPGR
172	EC494372	IIVR
173	EC498372	NBPGR
174	EC5050	IIVR
175	EC501577	NBPGR
176	EC520046	NBPGR
177	EC 52055	NBPGR
178	EC520052	NBPGR
179	EC520059	NBPGR
180	EC520065	IIVR
181	EC520075	NBPGR
182	EC520076	IIVR
183	EC520077	IIVR
184	EC520078	IIVR
185	EC520079	IIVR
186	EC521039	NBPGR
187	EC521048	NBPGR
188	EC521049	NBPGR
189	EC521061	NBPGR
190	EC521067	NBPGR
191	EC521068	NBPGR
192	EC521070	NBPGR
193	EC521077	NBPGR
194	EC521078	IIVR
195	EC521079	NBPGR
196	EC521080	IIVR
197	EC521082	NBPGR
199	EC521083	NBPGR
200	EC521086	NBPGR
201	EC526146	NBPGR
202	EC528362	NBPGR
203	EC528365	IIVR
204	EC528366	NBPGR
205	EC528367	IIVR
206	EC528372	NBPGR
207	EC528373	NBPGR
208	EC528374	NBPGR
209	EC528388	NBPGR
210	EC529081	NBPGR
211	EC529083	NBPGR
212	EC529085	NBPGR
213	EC529086	NBPGR
214	EC531800	NBPGR
215	EC531801	NBPGR
216	EC531802	NBPGR
217	EC531805	NBPGR
218	EC5358139	IIVR
219	EC538139	NBPGR
220	EC538141	NBPGR
221	EC538146	NBPGR
222	EC538148	NBPGR
223	EC538149	NBPGR
224	EC538153	NBPGR
225	EC538455	NBPGR
226	EC546727	NBPGR
227	EC562073	NBPGR
228	EC5627	IIVR
229	EC565216	NBPGR
230	EC57442	NBPGR
231	EC5863	NBPGR
232	EC5888	NBPGR
233	EC6053	NBPGR
234	EC6192	NBPGR
235	EC6486	NBPGR
236	EC6488	NBPGR
237	EC6845	NBPGR
238	EC7317	NBPGR
239	EC742	NBPGR
240	EC7785	NBPGR
241	EC7912	NBPGR
242	EC8372	IIVR
243	EC8591	NBPGR
244	EC8630	NBPGR
245	EC8822	NBPGR
246	EC8936	NBPGR
247	EC9046	NBPGR
248	F6030	IIVR
249	F6102	IIVR
250	Feb.2	IIVR
251	Feb.4	IIVR
252	FLA7171	IIVR
253	Gujrat Tomato	IIVR
254	H-24	IIVR
255	H-86	IIVR
256	H-88-78-2	IIVR
257	H-88-78-5	IIVR
258	H-88-87	IIVR
259	IC 469697	NBPGR
260	IC447706	NBPGR
261	IC447708	NBPGR
262	IC469597	NBPGR
263	IC469628	NBPGR
264	IC469648	NBPGR
265	IC469653	NBPGR
266	IC469682	NBPGR
267	IC469714	NBPGR
268	IIHR2201	IIVR
269	IIVR 121	IIVR
270	IIVR2200	IIVR
271	KT15	IIVR
272	LA0012	TGRC
273	LA0180	TGRC
274	LA0215	TGRC
275	LA0266	TGRC
276	LA0274	TGRC
277	LA0276	TGRC
278	LA0292	TGRC
279	LA0505	TGRC
280	LA0516	TGRC
281	LA0517	TGRC
282	LA0533	TGRC
283	LA0744	TGRC
284	LA0806	TGRC
285	LA0842	TGRC
286	LA0854	TGRC
287	LA1016	TGRC
288	LA1021	TGRC
289	LA1088	TGRC
290	LA1089	TGRC
291	LA1090	TGRC
292	LA1091	TGRC
293	LA1504	TGRC
294	LA1506	TGRC
295	LA1795	TGRC
296	LA1996	TGRC
297	LA2133	TGRC
298	LA2374	TGRC
299	LA2400	TGRC
300	LA2529	TGRC
301	LA2713	TGRC
302	LA2714	TGRC
303	LA2715	TGRC
304	LA2818	TGRC
305	LA2921	TGRC
306	LA2968	TGRC
307	LA2999	TGRC
308	LA3012	TGRC
309	LA3024	TGRC
310	LA3121	TGRC
311	LA3144	TGRC
312	LA3202	TGRC
313	LA3203	TGRC
314	LA3229	TGRC
315	LA3231	TGRC
316	LA3233	TGRC
317	LA3234	TGRC
318	LA3237	TGRC
319	LA3243	TGRC
320	LA3246	TGRC
321	LA3247	TGRC
322	LA3317	TGRC
323	LA3430	TGRC
324	LA3465	TGRC
325	LA3530	TGRC
326	LA3532	TGRC
327	LA3534	TGRC
328	LA3537	TGRC
329	LA3538	TGRC
330	LA3539	TGRC
331	LA3551	TGRC
332	LA3554	TGRC
333	LA3579	TGRC
334	LA3630	TGRC
335	LA3754	TGRC
336	LA3770	TGRC
337	LA3903	TGRC
339	LA4024	TGRC
340	LA4104	TGRC
341	M.local	IIVR
342	M-88-78-3	IIVR
343	Mount favest	IIVR
344	Mutant	IIVR
345	N2298	BSS
346	N2369	BSS
347	N2389	BSS
348	N2403	BSS
349	N2411	BSS
350	N2448	BSS
351	N2465	BSS
352	N2501	BSS
353	N2664	BSS
354	N2675	BSS
355	N2764	BSS
356	N2812	BSS
357	N2829	BSS
358	N2832	BSS
359	N4210	BSS
360	N4218	BSS
361	N4241	BSS
362	Nandi	IIVR
363	P.Gaurav	IIVR
364	P.Pink	IIVR
365	P.Rohit	IIVR
366	PBC(Punjab Chuhara)	IIVR
367	PDT-3-1	IIVR
368	PKM-1	IIVR
369	Pusa Rohini	IIVR
370	Pusa-Gaurav	IIVR
371	Rashmi	IIVR
372	S.local	IIVR
373	S-2-95-1-3-1	IIVR
374	Sankranti	IIVR
375	Sel-14	IIVR
376	Siberia	IIVR
377	Superbug	IIVR
378	T.Local	IIVR
379	T-HL	IIVR
380	TLBR-12	IIVR
381	TLBR-2	IIVR
382	TLBR-3	IIVR
383	TLBR-4	IIVR
384	Type-1	IIVR
385	Vaibhav	IIVR
386	VLT-34	IIVR
387	WIR13717	IIVR
388	WIR3768	IIVR
389	WIR3928	IIVR
390	WIR3957	IIVR
391	WIR4361	IIVR
